# Sequencing depth and genotype quality: Accuracy and breeding operation considerations for genomic selection applications in autopolyploid crops

**DOI:** 10.1101/2020.02.23.961383

**Authors:** Dorcus C Gemenet, Hannele Lindqvist-Kreuze, Bode A Olukolu, Bert De Boeck, Guilherme da Silva Pereira, Marcelo Mollinari, Zhao-Bang Zeng, G Craig Yencho, Hugo Campos

## Abstract

The autopolyploid nature of potato and sweetpotato ensures a wide range of meiotic configurations and linkage phases leading to complex gene action and pose problems in genotype data quality and genomic selection analyses. We used a 315-progeny biparental population of hexaploid sweetpotato and a diversity panel of 380 tetraploid potato, genotyped using different platforms to answer the following questions: i) do polyploid crop breeders need to invest more for additional sequencing depth? ii) how many markers are required to make selection decisions? iii) does considering non-additive genetic effects improve predictive ability (PA)? iv) does considering dosage or quantitative trait loci (QTL) offer significant improvement to PA? Our results show that only a small number of highly informative single nucleotide polymorphisms (SNPs; ≤ 1000) are adequate for prediction, hence it is possible to get this number at the current sequencing depth from most service providers. We also show that considering dosage information and additive-effects only models had the best PA for most traits, while the comparative advantage of considering non-additive genetic effects and including known QTL in the predictive model depended on trait architecture. We conclude that genomic selection can help accelerate the rate of genetic gains in potato and sweetpotato. However, application of genomic selection should be considered as part of optimizing the entire breeding program. Additionally, since the predictions in the current study are based on single populations, further studies on the effects of haplotype structure and inheritance on PA should be studied in actual multi-generation breeding populations.

**Key message:** Polypoid crop breeders do not need more investment for sequencing depth, dosage information and fewer highly informative SNPs recommended, non-additive models and QTL advantages on prediction dependent on trait architecture.
