## Supplementary material for "Sequencing depth and genotype quality: Accuracy and breeding operation considerations for genomic selection applications in autopolyploid crops": Online Resource 5

Taxa	DM	Starch	BC	FC_P	FC_U	NOCR	TNR	CYTHA	RYTHA	FYTHA
CIP105269.1	29.40754299	65.19460121	5.162780466	5.466477018	10.21354739	38108	63082	12.3068	13.7944	39.0072
CIP105269.4	25.63934515	57.61619192	35.35097305	6.76627241	22.47562688	45471	87810	13.762	15.8067	17.6749
CIP105269.6	28.41283004	65.86455939	0.394527558	5.098647006	9.632188146	62803	144070	13.736	16.9556	29.7453
CIP105269.7	31.13717183	68.45229174	0.944145399	5.294251316	8.994237064	83540	139984	20.7791	23.4911	21.2293
CIP105269.8	26.35791628	63.51840075	0.178206826	5.295344101	14.43001518	18958	26909	6.278	6.807	25.6984
CIP105269.9	23.76487504	59.2063442	21.86720323	5.669971952	17.42380789	72889	117533	20.8566	23.2459	17.808
CIP105269.10	25.16199781	58.69894419	40.38256681	7.201657105	22.46254633	70691	114457	24.0757	26.1743	22.6329
CIP105269.12	28.38609901	67.04848795	0.045299208	5.136735487	10.08772115	66195	110949	18.5776	20.6607	14.25
CIP105269.13	29.16136276	68.13966883	0.714662684	5.003870138	9.511926842	45345	84677	12.1599	13.9295	19.7113
CIP105269.18	31.41824022	67.06454547	0.677760813	5.21646752	8.203664071	26475	47074	8.1577	9.5555	15.314
CIP105269.22	28.61546934	62.25931305	0.189152732	4.407702822	9.06771495	51286	90637	12.2171	14.0236	12.0606
CIP105269.23	26.13232343	58.36212165	52.54193576	7.201657105	21.71574121	105405	162208	30.1564	33.0798	20.2104
CIP105269.24	28.63560381	63.54047562	46.85074915	6.606386226	19.55750802	75549	158328	15.2528	18.503	19.9198
CIP105269.25	21.28486204	45.75400252	22.82265489	5.83356223	13.55354597	37459	78300	9.6715	11.2626	25.9999
CIP105269.31	28.89169551	68.89723691	0.046663498	5.163310334	8.58899747	46420	75391	13.1853	14.8364	22.5826
CIP105269.37	28.58462129	64.66460615	0.100262693	5.01125579	7.738741279	53707	104555	13.1255	14.8794	17.4575
CIP105269.38	24.43136539	55.45626371	44.2353587	6.714668522	20.49607007	60603	106823	18.0965	20.324	27.9294
CIP105269.39	30.45541285	69.55874048	1.08167424	5.100673944	9.914944623	48534	85140	16.5219	18.1826	17.8383
CIP105269.42	23.18314951	51.21244575	52.13033807	6.990874703	23.47076889	63111	92149	19.5751	21.2848	23.9633
CIP105269.43	23.67052651	58.0236868	24.20877382	5.527275928	12.40875644	82230	128716	25.1547	27.5784	14.1766
CIP105269.44	30.28872365	69.02050943	0.044924396	4.874105116	7.615270456	56796	103491	18.0075	20.2306	27.2377
CIP105269.45	27.13884793	61.80611002	51.83434954	6.994173383	21.69514035	92492	163323	23.0546	25.9895	29.6301
CIP105269.50	23.53175906	54.95430937	40.13809963	6.998275611	23.50244513	65246	107743	19.3264	21.5037	19.2837
CIP105269.51	25.58903699	56.77547296	22.87177899	5.666227516	19.84125628	78705	122843	24.715	27.1436	30.9224
CIP105269.52	29.61327796	66.23319765	6.046730312	4.614387144	16.00176883	68761	107385	17.5726	19.4115	14.5979
CIP105269.54	21.3932099	47.14310021	53.2787508	7.269046427	14.44737241	62907	114686	19.0453	21.3248	15.1096
CIP105269.59	23.93557412	52.16606733	41.13340407	6.718650948	23.80380204	53483	104398	11.034	12.9386	16.4105
CIP105269.61	33.5646434	69.71271941	-0.139304463	4.552084436	7.111762687	37370	80034	8.2102	10.1186	14.7558
CIP105269.62	32.05533666	69.30345082	0.096999688	4.607873399	6.878481827	54659	102075	15.1848	17.5243	19.5811
CIP105269.63	28.47123739	64.06930802	52.53302622	7.175401991	23.82715834	43072	67375	10.421	11.5171	18.345
CIP105269.66	29.41418087	65.78575004	1.881136493	5.142593738	8.730812698	94318	159665	22.4349	25.6385	30.3418
CIP105269.68	26.72247851	59.74304506	27.0510427	5.455713662	7.91472585	76119	168103	16.3606	20.8988	17.4725
CIP105269.70	30.04057518	62.84320771	22.06168808	6.078138816	18.7705709	59455	103905	12.0174	13.7241	15.8573
CIP105269.71	31.97227016	69.16722308	0.289637349	5.108878639	7.363909778	49113	87013	9.5063	11.3072	22.5961
CIP105269.72	29.35231029	66.12975892	0.182122991	4.687560414	7.852461644	35801	68295	13.2185	14.9769	35.2532
CIP105269.74	27.06039425	63.64684073	0.272976053	4.375403027	6.999779266	57111	91596	17.8232	19.5276	21.7312
CIP105269.75	26.49500855	64.87552456	4.541098086	4.793029236	7.095033765	53435	93293	18.4025	20.4249	28.6573
CIP105269.76	28.92617955	64.86987288	24.32331673	6.264397507	10.31954465	41979	80094	12.9779	14.7656	19.9045
CIP105269.78	28.01909321	62.73312117	47.378607	7.409140826	18.07635242	57347	102386	15.2847	18.0491	19.6953
CIP105269.80	27.11373995	66.39170767	15.880237	5.256600494	19.52840134	55714	108691	15.9694	19.4167	35.6996
CIP105269.82	27.83623569	66.57873442	0.089238243	4.187705837	6.663457032	49056	85938	14.1527	15.9741	27.6424
CIP105269.83	28.57049927	67.48802007	0.111540334	5.092158154	6.991792428	69187	132915	18.3308	21.5355	20.9691
CIP105269.85	29.63448337	66.50580328	-0.030730467	5.108220436	8.129948954	64659	110043	16.2391	18.4251	21.818
CIP105269.86	28.39131266	66.29663653	5.364211312	4.759058711	11.79094711	63778	97441	15.5147	17.0642	15.0207
CIP105269.88	29.37910944	68.35057898	0.256610374	4.794060128	7.257496862	83357	145602	21.3914	24.2004	19.9352
CIP105269.89	29.14003238	69.41162352	0.170967924	4.58939587	6.790454317	63935	94612	22.7279	24.1983	21.1422
CIP105269.90	28.84904627	66.57075439	1.018607093	4.978533162	6.716397315	29599	57468	7.9255	9.1929	17.4644
CIP105269.91	28.73279682	66.32066367	3.244782315	5.068440183	9.225254279	59663	119022	10.7334	13.111	25.7968
CIP105269.92	29.04143902	67.4747491	1.976217688	3.930672833	10.60712331	57889	100347	15.7424	17.9115	21.8303
CIP105269.95	29.3198969	65.74901163	12.11176524	5.733396808	14.29508715	54823	85652	16.4961	18.0772	19.4308
CIP105269.97	28.89402679	65.41578134	0.282119568	5.039144534	11.58600062	56762	93916	14.2902	16.2611	26.2076
CIP105269.98	25.67082084	63.15702332	0.048956456	5.046851002	8.357991952	63210	107198	22.3118	24.3449	24.797
CIP105269.99	24.98930102	59.23380116	40.35858684	6.694141648	18.85415688	43440	64304	14.9316	15.9663	27.1051
CIP105269.100	28.45550065	66.48190696	3.293393561	5.218605953	10.11597781	48863	75072	13.7598	15.1141	13.8063
CIP105269.101	27.68067799	68.09523685	0.352240174	5.193242137	8.992555225	64244	100213	23.4357	25.5055	15.212
CIP105269.102	24.33081121	57.71578198	40.48809157	7.382885713	21.64980502	85833	154648	26.5019	29.4339	27.4173
CIP105269.104	27.70131771	63.40221316	47.08249644	7.065735649	19.90452563	71954	106502	22.1022	23.6227	14.6529
CIP105269.107	28.77997513	66.85345941	4.614328722	5.206369694	10.65392878	48964	85748	16.4509	18.3665	17.8782
CIP105269.108	22.45076297	51.21077604	38.45256835	6.999489138	20.50976501	66043	105840	20.9329	22.5689	18.6033
CIP105269.111	30.95119047	69.97206559	0.185914791	4.395189558	7.178860752	76345	123861	22.6195	24.802	27.5236
CIP105269.114	30.47982593	67.91963351	1.300206693	5.206369694	8.318033759	61562	119758	14.9002	17.5249	18.1523
CIP105269.115	29.84167598	67.55170371	0.965031034	5.102627833	8.62753731	79851	142464	19.8359	22.3599	30.7946
CIP105269.117	25.02642481	56.03897882	44.59328358	7.49975513	22.32924767	74366	126712	16.1402	18.4219	24.2995
CIP105269.118	25.15912629	59.41989916	48.83284592	7.201657105	21.31142689	92614	153785	20.332	22.6655	19.2201
CIP105269.119	27.32472971	64.55608424	2.740147422	5.00154385	9.058024799	61152	100442	14.4464	16.0653	15.2938
CIP105269.120	28.15169554	63.52808988	0.107392365	5.161387439	9.126899746	77629	136651	23.0903	25.7776	26.1587
CIP105269.121	28.71447024	65.89649271	0.275469876	4.37515201	7.670029675	34031	54395	12.592	13.8679	20.7839
CIP105269.122	27.86109036	61.36261682	45.71308721	7.382885713	20.39664204	69251	108631	21.8325	24.3227	27.8562
CIP105269.124	27.53399695	62.41006849	29.77177732	5.914025688	18.41129934	32019	57879	8.1638	9.2808	21.8076
CIP105269.125	27.57923805	64.49895513	0.035735264	1.135564305	5.228721537	58235	91872	17.0771	18.9123	26.6587
CIP105269.127	27.82899141	64.94008988	10.12003125	5.312607846	12.19499194	79323	136395	24.9187	27.3871	29.6409
CIP105269.128	26.96345291	62.65263695	35.94828489	6.713175033	18.65937458	38582	68492	11.4289	13.2455	11.4538
CIP105269.129	29.75779374	68.66071827	12.16437471	5.195900015	12.30105214	57903	98651	16.2285	18.1961	16.4835
CIP105269.132	27.68791166	63.91658354	17.29255942	5.988489229	17.52682215	48130	72274	15.2453	16.6651	23.1267
CIP105269.133	24.98470189	55.85143401	30.83200644	5.985372219	17.1028561	87441	166489	21.1426	25.019	30.0666
CIP105269.134	29.72451871	68.44805706	0.262906915	4.381912149	7.455213722	66465	123020	16.0412	18.5938	42.1186
CIP105269.135	25.25949609	58.27543996	29.21682015	6.687868981	12.91409568	33913	63664	12.6039	14.2278	23.8858
CIP105269.137	28.53701928	63.5016027	0.020595928	4.575309516	7.110390538	20039	36973	3.9917	4.6495	25.1794
CIP105269.141	27.3006205	63.29470333	30.59260408	5.905996167	17.60565116	73728	127088	16.7952	18.9664	18.1224
CIP105269.142	25.8291715	60.13398695	37.27408559	6.48094142	19.74060952	83241	133998	26.244	28.5591	18.4643
CIP105269.143	26.17784519	58.95536024	43.14810393	6.892685789	23.28791654	58399	92818	16.9224	18.6675	23.8056
CIP105269.144	32.05863547	71.2956795	0.167146165	4.21396095	6.935486685	57203	92984	14.1176	15.5013	18.3927
CIP105269.145	30.17757177	65.67683386	28.76914479	6.1822683	17.02191738	62285	123581	12.5861	14.7373	18.4607
CIP105269.146	27.39759102	62.57236858	11.93971709	5.488607481	16.54756712	69469	108980	22.8446	25.1048	28.773
CIP105269.147	27.52589839	62.39938973	14.27144633	5.19714816	13.96635151	62606	112048	18.8864	21.4257	32.7786
CIP105269.151	24.31538499	56.14630585	44.12868661	7.459953341	21.78911757	76025	130914	19.0489	21.3378	14.8903
CIP105269.152	29.61795707	67.72376745	0.291046775	3.285495764	5.765159226	42106	85237	7.924	9.2053	23.0941
CIP105269.154	24.96379325	59.21545219	24.7396667	5.312690727	15.33958324	32518	63313	9.4012	10.5671	12.9097
CIP105269.155	32.17525272	68.40072268	0.111621437	4.408167262	7.619010434	36072	69571	10.6062	12.4546	18.5973
CIP105269.156	25.42553883	56.67732319	43.28899463	6.739523344	6.854553233	42316	82138	9.4174	11.1512	17.8338
CIP105269.157	27.80267907	61.13497589	53.40863229	7.403059817	22.29963223	65169	133951	16.6872	20.06	23.3533
CIP105269.158	22.92430246	50.51344079	51.86806594	7.409140826	24.3755621	71148	113735	21.818	23.9676	28.0085
CIP105269.160	29.22021138	62.44939098	34.54748752	6.251897636	16.65551668	75740	124730	17.1285	19.7319	21.417
CIP105269.161	27.28961103	67.16512082	-0.196708736	3.767452022	8.784580032	49618	85822	14.8275	16.6572	20.8981
CIP105269.163	25.95947142	63.27980532	41.01438486	6.595302813	21.33492056	100423	145217	25.7789	28.0188	15.6691
CIP105269.166	26.84706405	64.25657859	0.347102671	5.042015099	8.735113569	58335	99377	17.5724	19.6681	16.7913
CIP105269.167	29.28357083	67.06900109	4.476602973	5.105285711	11.42099473	69627	123786	14.4827	16.8554	11.9761
CIP105269.168	29.46869235	66.64713469	1.068658404	5.150592863	8.493236938	57447	96562	15.8541	17.5971	20.8726
CIP105269.172	27.78339429	65.27052067	5.301124881	5.098647006	9.462229709	39815	67450	14.6713	16.2831	37.0947
CIP105269.176	29.9593161	65.61135644	25.30750821	6.086668014	15.17680709	52263	86304	15.4146	17.5693	17.5433
CIP105269.177	29.1361134	67.12689999	0.325057621	4.800689924	7.280225199	58277	121620	14.4482	17.9642	32.3264
CIP105269.181	27.99074926	64.1020217	13.08875071	5.18926131	11.18631859	50255	75420	16.7177	18.1071	21.4237
CIP105269.184	27.87763996	61.59165551	27.17954698	5.780954502	21.2475987	48611	78029	12.4793	13.7837	21.8783
CIP105269.186	23.39183166	57.54726237	36.19063536	6.582025403	11.96855955	74428	124967	26.7872	29.2179	22.7485
CIP105269.187	31.05869472	66.85026266	0.894412975	3.379033482	6.989188129	39697	75433	9.7222	11.4131	16.8163
CIP105269.194	24.3753333	57.9917962	37.2390274	6.003749186	21.81960998	55036	90162	17.3493	19.2097	24.2307
CIP105269.197	28.20667247	67.11504796	0.167737613	4.874989491	7.683636137	51913	84081	13.145	14.5426	11.4683
CIP105269.198	26.66063877	58.44852108	47.81845409	7.535984	21.55124067	50477	142479	9.8993	13.0487	13.5735
CIP105269.199	29.02974125	61.83101287	28.13830191	6.289431176	18.45987836	61278	108196	14.678	17.2608	19.1646
CIP113641.1	28.23714507	65.52361914	3.928201789	5.106533856	8.990169715	77221	153917	18.3269	21.1473	22.0974
CIP113641.2	28.03345778	63.58142285	0.392401642	5.235308338	9.549431832	75193	127270	17.7842	20.5202	16.5812
CIP113641.3	24.71475708	55.93302108	43.54038337	6.762291582	19.64550327	82078	125135	25.941	27.9668	17.8088
CIP113641.7	24.88009	56.05011625	47.49574801	7.057315976	22.00631277	110955	199382	24.745	28.2842	20.9821
CIP113641.9	22.96798805	50.94775374	28.76434002	5.836989935	12.27879766	53786	88828	17.9449	19.3258	15.6864
CIP113641.12	26.26080413	63.56066665	0.132989503	5.126150265	8.655870171	110451	184798	27.7463	30.7709	18.4885
CIP113641.13	30.86165829	68.54525026	4.360250387	4.703603651	7.142794997	36521	69131	8.0464	9.4438	19.3708
CIP113641.14	25.35723215	58.86668126	31.87783719	6.612655072	18.84080387	63503	95656	22.9057	24.4928	32.0919
CIP113641.15	29.46784316	70.38173612	0.210427445	4.599665995	7.312601906	38359	65526	13.199	14.5231	18.1904
CIP113641.18	29.26445736	66.10572515	-0.142051481	5.105285711	8.215794275	50446	95341	14.2974	16.4419	18.5426
CIP113641.19	30.2005575	66.64075457	0.047594979	4.789348902	7.197297505	38551	70189	9.1482	10.5656	32.9925
CIP113641.20	28.23869718	65.57330481	0.134025341	5.210275717	10.30394593	90689	145984	23.2569	25.4319	15.5436
CIP113641.21	33.06972688	71.52296029	0.383512229	4.253296654	6.573869964	63445	109754	16.0331	18.2362	34.1533
CIP113641.27	27.87838299	63.03281793	0.963150224	5.210275717	9.774579015	86298	157029	19.8143	22.3731	21.0367
CIP113641.28	29.07213415	65.97158908	7.395469789	5.248245165	8.792906569	39645	88334	8.78	10.9326	19.0248
CIP113641.30	21.27526403	49.26881999	30.06880423	6.716804048	20.87263604	90970	172462	25.8624	29.3207	23.472
CIP113641.31	28.44834544	64.6784238	-0.039086549	4.216457241	7.154635178	84835	120486	25.0671	27.2428	19.814
CIP113641.33	26.32132102	63.55224912	7.406944012	5.119661413	11.00262138	87333	157807	21.2469	24.2512	26.3453
CIP113641.35	27.17798294	63.4677539	17.85953578	5.174607643	17.47553378	56380	114991	14.4646	17.2307	18.1042
CIP113641.37	31.8701385	69.41997312	-0.085681527	3.825248621	7.30321368	60919	127835	12.4757	15.2502	17.5727
CIP113641.38	27.72341207	61.17571414	24.45147208	5.405730174	14.70576437	62005	130423	15.9651	19.1406	26.4338
CIP113641.39	25.77451119	60.18871534	33.3675915	6.572924175	13.35180735	59873	91039	21.2583	22.7311	25.6918
CIP113641.42	23.76278712	60.23407987	0.144439012	4.216457241	7.344954763	64452	92061	25.3207	26.8061	24.4408
CIP113641.45	29.49259026	68.14754546	2.386923516	5.300740168	12.95033108	60279	110335	14.2748	16.4546	23.286
CIP113641.47	29.89778963	67.40719859	0.109777703	4.708761579	9.463221017	48697	78618	12.4818	13.6867	23.0899
CIP113641.48	32.08852001	71.39560213	0.650106195	4.218277354	6.896481245	45914	76735	12.5444	14.0258	17.8139
CIP113641.51	26.11131393	61.12474779	6.435871295	5.147860059	11.35566256	64305	107646	17.3705	19.2498	20.4532
CIP113641.57	32.73179187	69.89269528	0.156058962	4.52356108	23.7828607	45027	71800	14.2414	15.7587	18.6257
CIP113641.58	24.27237803	59.05331919	43.30870426	7.713800342	21.82101814	72237	119045	22.636	25.1857	21.6553
CIP113641.59	23.52968253	58.67562577	23.27938242	5.848809725	15.12186039	65906	112934	19.1327	20.8193	21.3961
CIP113641.62	26.79905763	63.13798305	5.626727718	5.334793585	6.03587771	79952	127965	23.2355	25.8217	32.8302
CIP113641.65	26.63502533	64.83200637	0.099730659	5.004279216	9.238817947	98837	151213	26.2009	28.5646	15.6651
CIP113641.68	26.60156502	64.75226161	0.004063441	5.203637012	7.961744186	71990	108697	26.6418	28.7137	23.6565
CIP113641.69	27.71222887	65.10964932	-0.190807094	4.306921692	7.198793916	55464	89381	17.2636	19.3325	14.1469
CIP113641.70	29.2920584	66.45795884	0.410638796	4.313338594	7.739733546	40521	74712	10.5391	12.2148	34.8559
CIP113641.76	29.74513633	66.39045296	12.61469814	5.596724337	11.76133942	46499	78850	17.5539	19.84	26.9518
CIP113641.78	25.11158398	57.11599412	39.22954919	7.143273732	17.89477775	88862	145762	26.9705	29.5177	23.5921
CIP113641.80	25.60617235	58.94901462	38.35000014	6.605290878	17.58976954	70670	128563	15.8585	18.4351	20.0127
CIP113641.83	28.21487346	66.96558147	0.306658862	4.591892161	8.519351227	101060	153933	26.5952	29.0379	20.3297
CIP113641.86	29.48350247	65.15779575	37.94628729	6.688425142	18.4185325	86421	138086	24.7753	27.7326	24.0581
CIP113641.93	22.13579869	50.31839507	46.36685026	7.382885713	21.85427573	113812	192472	29.27	32.6312	18.8863
CIP113641.99	29.61485148	66.97772528	-0.062632404	4.215229446	7.261322807	65925	100928	16.7264	18.5613	29.4693
CIP113641.101	28.87345376	70.52801053	0.235778943	4.216457241	7.267974832	73189	147137	17.4495	20.8856	23.7652
CIP113641.104	29.25810097	66.93660472	0.309865613	4.021385214	7.440332942	59692	106364	14.7574	16.9419	33.6444
CIP113641.108	26.28969724	55.47809424	54.58001913	7.298760261	21.54897004	74697	162252	15.0364	18.791	22.9026
CIP113641.112	27.96076155	64.88399647	-0.104905947	4.922275116	7.968250985	57520	87234	19.1169	20.8191	30.3959
CIP113641.113	23.31908027	54.77690797	39.11545036	6.997120367	23.3598476	61295	99238	20.5751	22.5104	16.3544
CIP113641.123	25.69708555	59.67767388	37.98064405	7.401715867	16.62832604	31247	57646	7.4347	8.9199	13.2246
CIP113641.127	25.60058429	58.57005867	41.23220878	6.470682409	16.96886708	81675	128706	28.7492	31.4219	39.9935
CIP113641.130	30.19164737	65.0263017	0.106583427	4.940834954	7.624875599	57062	111262	11.5687	13.5952	14.3691
CIP113641.134	28.34735052	64.42539441	1.525469646	4.932158819	8.738251234	71500	130307	15.8639	18.2912	23.0511
CIP113641.137	28.3696653	67.77207958	0.195231824	5.105285711	10.30975351	76227	130107	19.8104	22.4783	20.4722
CIP113641.140	27.12060308	62.98352718	-0.096411975	5.219411459	8.533967596	33697	59147	8.3599	9.631	25.9134
CIP113641.143	25.63220105	53.21751309	57.95715911	7.201657105	19.01771414	50885	106619	11.1569	13.3257	22.2768
CIP113641.145	23.43200224	61.38919908	18.19587754	5.546343191	18.17606124	99828	154637	32.9026	37.2255	24.2005
CIP113641.151	28.51825587	65.81836061	-0.079941241	4.739389267	7.07376067	29463	54440	7.7565	9.0379	30.0258
CIP113641.152	25.95590283	60.84927172	40.74726098	7.409149535	23.04024404	72042	133027	18.6338	21.8876	24.0425
CIP113641.156	24.96349929	60.42234693	40.62712578	5.781131183	17.16687103	78955	129096	26.7385	29.4394	41.2002
CIP113641.160	31.08352339	69.62364753	0.231946467	4.484100507	7.004092381	54321	89696	16.0117	17.5953	25.9446
CIP113641.163	27.18144418	61.58600689	46.64785105	6.981665282	19.46581313	75066	135863	19.7301	22.6364	16.299
CIP113641.165	26.90640867	62.70812229	18.2619154	5.352295387	11.54352897	66315	117545	19.0189	21.5486	35.1585
CIP113641.169	30.92992093	68.27477304	0.171366171	4.903117744	7.888820479	59204	114670	14.0155	16.2518	23.7344
CIP113641.172	29.01936977	67.84742207	0.284898215	5.214732453	7.117686583	67994	128879	16.0632	19.1145	27.9474
CIP113641.174	27.14520544	60.95529255	34.32955554	5.955464529	14.47817345	50103	104196	12.0608	14.0373	25.6904
CIP113641.180	30.04854809	69.45322262	0.884297094	5.488607481	8.865586128	68401	117425	18.0303	20.1548	22.1977
CIP113641.181	24.62027196	57.60855589	38.18730074	6.785441516	23.1950972	70964	119919	19.236	21.2614	25.0508
CIP113641.182	27.36549491	62.57327492	0.060213976	5.067610222	8.415726002	51760	83603	16.0919	17.6413	18.8197
CIP113641.183	27.10671622	64.20737245	0.119038093	1.425613299	5.699834809	64381	100827	21.8877	23.9298	21.5252
CIP113641.184	29.18755306	67.45165758	0.164580454	5.1326107	7.630409757	87682	146044	19.0477	21.7905	23.9965
CIP113641.185	29.86787724	68.69442248	0.0991464	5.075497072	9.890111652	90516	147240	22.382	25.1788	23.9733
CIP113641.186	27.93235493	66.8664221	0.071608034	4.21396095	6.729723529	69515	118764	17.8918	19.7805	25.4014
CIP113641.188	28.39977538	67.81457601	0.662856401	1.223445332	5.337047483	70977	110263	19.5551	21.4401	25.9039
CIP113641.197	26.65659527	63.40362412	40.66736109	7.057773994	22.01481109	82508	128048	22.6965	24.3545	19.9387
CIP113641.198	30.29038047	70.1622929	9.318671719	5.307378873	10.21118584	94581	169295	23.4899	27.1278	19.2032
CIP113641.200	29.35850444	65.15128591	0.158444081	5.294251316	10.18214243	78552	126556	19.743	21.7553	21.9556
CIP113641.202	31.1650523	68.47152256	5.68739757	5.106533856	10.22843992	54870	76840	15.9003	16.1186	24.9664
CIP113641.205	28.84530816	62.42564995	49.45761616	7.517664357	21.64982384	66909	122523	16.5012	18.7318	18.5302
CIP113641.206	25.29817044	58.35261868	44.1987309	7.06687846	19.35049746	76895	123524	21.5953	24.274	30.7433
CIP113641.211	26.83239462	59.76709793	52.06461263	6.890431522	20.58168413	81848	133630	23.8257	26.2976	24.8631
CIP113641.225	26.2081658	59.34811189	32.91831073	6.776387245	21.42327666	36908	72752	9.8597	11.4505	18.6047
CIP113641.226	25.82874253	60.42949094	29.45524716	5.9357194	18.33734184	34652	66810	10.2484	11.6763	15.99
CIP113641.227	27.43488453	63.54861425	0.212699995	4.505264693	7.591623251	81883	161064	27.2285	31.3419	26.5986
CIP113641.228	31.50450782	69.08059378	0.225177488	4.76111747	7.270555844	60940	99264	15.9217	17.9878	19.2667
CIP113641.230	26.30912525	63.38288141	9.143997649	5.118098552	10.80418702	53653	88066	18.68	20.7008	26.5042
CIP113641.231	29.2496193	69.64598748	0.696848309	4.514642804	7.373600445	70455	139197	15.7946	18.5745	17.6266
CIP113641.232	25.31009125	56.03171691	49.78387493	7.226055184	12.40355854	56828	103542	14.4214	16.6281	23.8559
CIP113641.233	26.51979953	59.70553999	47.4265714	7.577092025	20.86092494	56406	132144	13.7343	17.1751	34.9888
CIP113641.234	29.0765308	67.42072354	0.611483277	5.062686666	7.33434833	56033	113931	17.1352	19.5371	25.9032
CIP113641.235	26.97585133	62.3404011	46.33066931	6.883792817	8.564494321	71170	100193	19.1277	20.9514	15.8942
CIP113641.237	28.41440198	63.36695356	37.46486768	6.584521694	19.57602929	74552	163810	16.6525	20.8529	21.3873
CIP113641.239	30.86700102	66.8814524	0.130045992	5.068858367	7.417549662	54433	144596	10.7806	13.3744	36.9406
CIP113641.242	26.56210296	65.42736386	11.7900679	5.106533856	7.597461944	51683	98251	16.1885	18.0242	24.9236
CIP113641.244	27.1141034	62.96922608	41.24057735	7.201657105	21.8079343	122512	181942	36.572	39.2596	24.9623
CIP113641.245	26.03349571	63.48185378	24.64716617	5.588456613	15.26815134	52847	89159	14.4737	16.0064	24.4051
CIP113641.247	20.65801874	46.43219382	32.85009378	6.273979806	20.18105973	83589	144317	24.5403	27.5169	31.8824
CIP113641.250	30.3697232	70.09575221	0.137310486	4.866765205	7.402797387	54316	94281	13.9052	15.7526	20.8914
CIP113641.251	28.14301159	66.15754895	2.245677945	3.679676068	5.76126432	65047	106023	22.1576	25.1692	26.8424
CIP113641.252	26.61090114	62.67551455	2.362686767	5.210275717	9.986764919	78940	131909	21.7523	24.155	17.8841
CIP113641.255	28.77312042	69.07282876	0.194529769	4.410963259	7.434090505	84825	143066	23.2066	26.4423	19.1489
CIP113641.259	26.58732421	65.0985835	1.250185351	5.137465306	8.330187163	68657	114795	20.8596	23.2546	24.8892
CIP113641.261	25.95024724	60.45074822	34.38772589	6.792099648	20.30302397	79466	138272	21.4199	23.6975	25.2847
CIP113641.262	29.48726834	68.956308	0.231098747	4.618147275	7.49985032	84737	130306	24.7543	26.8585	16.8527
CIP113641.263	28.0082573	62.96824945	44.98149021	6.708329337	19.97980055	30500	52436	7.3618	8.6335	18.2642
CIP113641.264	25.25076179	57.4704683	49.47780671	7.409140826	23.28557116	62703	107324	13.6524	15.5057	18.5528
CIP113641.266	27.82321826	67.23363123	0.046127252	4.220880444	7.744570855	80968	136749	23.085	25.6201	32.6488
CIP113641.267	25.43429741	61.13355364	30.25356169	6.203954452	17.36891811	67918	117750	18.0477	20.5164	24.8115
CIP113641.277	30.13261296	67.28959048	0.449114519	4.64672723	7.437792095	67003	127019	14.7404	17.0177	27.0392
CIP113641.278	27.78286944	63.60110331	1.014142914	5.239372965	9.398358252	57756	92250	16.9529	18.4714	23.7605
CIP113641.279	24.28386596	53.47481516	47.97033666	7.037164626	18.91059178	99086	181654	23.5551	26.9407	39.2622
CIP113641.280	23.45610036	55.79350592	37.92602681	6.792005416	18.61934687	113294	211799	29.6548	33.6382	25.3094
CIP113641.282	28.71482253	68.00721359	0.229096232	4.538244826	8.018935534	66605	134344	16.554	19.2325	21.8922
CIP113641.283	28.13719976	63.52416962	0.108604156	4.215544112	7.122836172	25597	68918	4.388	6.2582	28.7739
CIP113641.284	24.19079705	58.13443117	41.50344097	6.755814464	19.17757658	97370	166659	26.3935	29.6043	26.2241
CIP113641.286	27.63843789	62.27394175	23.58747696	5.986208736	11.62612337	53478	83418	18.5664	20.0517	21.9442
CIP113641.290	24.9696376	57.05682266	45.82805114	6.487771997	20.49777466	81560	141312	24.9543	27.7425	25.766
CIP113641.291	26.31745263	60.31374738	43.49138026	6.643854391	21.90664486	80656	137031	20.1847	22.9562	15.7766
CIP113641.292	30.40723735	70.00861738	1.004688501	4.216457241	6.586449398	89328	152600	27.7428	30.8276	22.8634
CIP113641.293	26.11637205	60.48969869	32.52701534	6.271830732	17.84277844	79075	137823	20.2856	23.5256	20.2319
CIP113641.294	26.83337508	61.17532236	42.0744091	6.595302813	20.65841998	64927	112187	22.3179	24.9088	23.5857
CIP113641.296	28.18772388	65.89452764	0.307858642	4.500408712	7.271821409	61934	136751	11.415	14.2973	13.9542
CIP113641.297	23.90714618	53.40016985	44.36545423	7.175401991	21.99365843	97628	140638	31.7161	33.6794	32.3436
CIP113641.298	26.00061422	60.56349871	15.15309728	5.279875614	13.40923444	44021	75527	9.5664	10.8163	24.3423
CIP113641.299	29.43367913	67.20361511	0.164695685	4.640443739	6.771952545	76636	127344	22.9928	25.4092	20.6764
CIP113641.301	29.87833264	68.48924933	0.234816443	4.253296654	7.533498828	63181	135658	12.2871	14.8655	24.4923
CIP113641.303	26.55870148	62.11764869	41.19308181	6.522597736	20.20213603	76567	115946	25.7691	27.7966	21.4756
CIP113641.306	25.32786341	55.01623246	46.92114053	6.784204269	21.75879502	67363	114315	17.2752	19.5007	25.5775
CIP113641.307	28.81684466	63.23010785	53.54412304	7.201657105	18.52189769	72658	146035	15.1741	18.4018	21.7073
CIP113641.308	26.32597395	65.69263207	0.226473815	4.28787598	7.025399643	92141	159280	29.3227	31.9846	17.1901
CIP113641.309	31.68862526	69.37192504	0.062515292	4.555916826	7.817572083	41655	70385	13.8196	15.1121	17.7185
CIP113641.312	30.07061171	68.72810339	0.517619268	3.397101004	8.517302646	34232	52117	7.4254	8.7169	12.3994
CIP113641.313	31.30619315	69.96992395	0.086858411	4.321653817	7.895577367	33208	55611	7.5852	8.6345	10.7789
CIP113641.316	30.42724837	68.02079904	0.24029337	5.237006227	8.926705771	43443	93189	9.8938	12.2169	33.2206
CIP113641.318	23.08336182	49.43950708	12.92011176	5.519261875	12.7555325	100184	176172	28.5785	32.0289	32.0311
CIP113641.319	27.07766218	64.02569914	0.050240436	4.723137281	7.884702163	109481	173610	28.9719	32.381	26.2246
CIP113641.321	24.01344328	59.09110182	12.17103091	5.501735038	12.19901215	79120	138539	20.4811	22.6192	23.3339
CIP113641.322	24.8172124	58.99427663	35.05665674	6.702863915	20.31275423	81747	158936	17.267	20.5867	22.2233
CIP113641.324	29.00500029	66.62510297	0.238331317	4.736750367	7.748362231	59109	109302	15.0826	17.1639	30.6505
CIP113641.328	27.28880253	55.85427224	40.00681879	6.302405568	16.98312751	75003	162313	14.6753	18.2966	24.2706
CIP113641.329	30.14002722	67.87411079	0.35735147	5.210275717	8.773121813	77384	140624	20.4738	23.3646	27.3036
CIP113641.333	29.12022048	65.3008685	-0.242000807	5.346783722	9.012783208	99514	181721	25.2157	28.8357	29.8592
CIP113641.337	25.32642807	51.06958681	54.84032735	7.724946012	24.53398624	25126	75815	5.3049	7.2595	36.6803
CIP113641.339	29.89634758	67.93635781	0.074461196	5.100045004	7.977384853	47291	91500	11.5715	13.5471	25.2187
CIP113641.344	26.01749243	59.56041757	53.8758738	7.48623031	11.12007417	40075	69638	11.0502	12.3286	19.7771
CIP113641.349	27.32560885	64.45765668	36.85247855	5.810216204	18.48617427	91720	154157	25.8218	28.7583	21.6844
CIP113641.351	27.3791631	64.60724955	0.225818551	4.410663553	6.719502928	102845	172684	23.4009	26.6647	24.0158
CIP113641.353	25.04578208	56.72011185	44.91284885	7.390547662	22.99221878	35032	59260	8.7655	9.809	24.6281
CIP113641.355	25.71474212	60.43278609	35.16439811	5.512118179	18.98152867	94292	154673	23.4458	26.2724	22.8813
CIP113641.356	24.00856602	59.43068399	30.74203087	5.732904506	18.30363697	101099	158358	31.4208	34.1086	28.5384
CIP113641.358	25.46143312	59.41584629	35.64737589	6.887002625	19.85815263	56330	96234	17.3374	19.0532	27.8013
CIP113641.359	30.45033933	67.30105495	-0.140614503	5.21743373	9.367715456	65614	117753	17.2847	19.7461	18.6322
CIP113641.360	27.17702506	62.9330805	-0.517286809	5.343841655	11.8581729	36076	83309	7.3292	9.2312	12.7301
CIP113641.361	28.70333962	66.80199607	0.30343837	5.19714816	8.86481148	78574	132568	21.8857	24.6341	28.286
CIP113641.365	26.27417803	62.02196919	0.156157215	4.591127187	6.375050274	57882	91302	17.2272	19.238	25.1509
CIP113641.366	24.22428304	59.70202338	35.71111409	6.313791064	18.12716268	103684	190526	28.4981	31.7341	24.552
CIP113641.367	27.46355553	63.9200241	5.687551912	5.106632448	11.72325746	48549	76906	14.5231	16.2647	26.9154
CIP113641.369	23.19398247	51.94273012	41.43682876	6.810448484	20.24971941	95453	152746	26.4989	28.9858	19.969
CIP113641.370	28.14969161	63.97190608	0.289922449	5.254635193	9.01986485	48184	75363	16.9529	18.3992	34.4278
CIP113641.371	26.11851794	56.10767846	45.90046784	6.795883508	20.3068373	61697	155137	12.5456	15.9063	24.0597
CIP113641.374	26.67485757	62.47701414	19.91718428	5.93103436	19.06580503	43274	83440	11.2409	13.4858	21.0203
CIP113641.375	26.63501595	63.54938188	0.111528536	5.19714816	9.290700827	72829	118741	22.3526	24.559	32.3455
CIP113641.376	28.3905787	63.70094043	4.898239	5.548839481	10.13152943	69599	145953	14.7573	17.3656	17.013
CIP113641.379	23.08567032	50.84246959	54.35857591	7.59684326	19.87263657	63923	98052	22.3617	24.0713	27.3233
CIP113641.380	27.70079816	65.02964241	1.934474101	5.151841008	10.12539838	64975	102616	23.4193	25.3397	35.1284
CIP113641.382	30.85610236	68.29515361	0.506068276	5.164970298	7.619893882	60635	123515	14.1512	16.7128	30.166
CIP113641.383	28.89101799	64.12617093	9.148638754	5.288928161	11.87627901	54242	102531	15.6464	17.9596	23.4527
CIP113641.384	24.6888346	55.94618735	52.12898467	7.222596464	21.66461058	61208	100701	11.9112	13.4038	21.4503
CIP113641.385	24.96227045	60.40451677	40.63226558	6.206590484	20.53181502	74631	115790	22.8454	24.988	21.7655
CIP113641.387	27.57251182	64.63252536	10.66175838	5.250119994	9.115290226	52668	106321	12.6798	14.6652	22.4948
CIP113641.389	29.41650321	65.35034421	3.917359211	5.120545503	8.719894007	47744	68919	13.7028	14.7142	30.9676
CIP113641.390	32.06357214	68.25008926	10.06464673	5.111359247	10.13754891	60093	95724	20.5378	22.4266	27.9443
CIP113641.391	26.09434044	59.03251692	43.17194307	6.867368127	21.93900097	81732	141629	23.7719	26.7043	20.1358
CIP113641.392	26.99180698	64.99543508	0.191335137	4.711685781	7.554497826	88610	140520	27.6955	30.0829	24.184
CIP113641.393	28.01753444	58.63451485	50.2941302	6.993337866	19.57121212	61661	124480	15.8982	18.5171	21.7824
CIP113641.396	28.83433633	66.67375523	0.648623612	5.21743373	9.921861929	65993	126721	18.0842	21.1484	30.9519
CIP113641.397	28.59356915	63.51552625	0.621167699	5.505566012	10.21534045	68679	115916	19.5157	21.791	18.6927
CIP113641.400	31.28332426	71.46746918	0.091042142	4.52356108	10.01153649	48933	91893	11.8341	13.9614	19.7003
CIP113641.401	28.5871219	64.53329767	0.290775252	4.316290373	7.578959611	72056	118158	21.777	24.1647	31.1575
CIP113641.403	28.77128699	65.04060517	0.123528194	4.361013914	7.904423159	45906	85725	9.8384	11.7936	21.4313
CIP113641.406	31.3494496	68.71169389	0.136642653	4.904365889	7.362291471	63418	110066	15.57	17.8479	26.8842
CIP113641.407	30.56139061	67.32076671	0.089247287	5.49907716	8.54092572	52401	133152	8.5178	11.4768	13.1591
CIP113641.408	28.25133635	64.84994317	-0.090323504	5.341073534	7.702203401	32110	67579	8.5467	10.4184	33.014
CIP113641.410	28.2259983	66.52804487	0.068966933	5.158404787	9.884175616	95061	152817	27.4423	29.8147	24.7749
CIP113641.411	27.21117477	64.49016526	0.276344212	5.106533856	10.37029571	62456	106622	16.9891	18.8515	16.3926
CIP113641.413	31.79510325	71.01326558	2.496683803	5.210275717	10.14700408	52293	91467	13.3746	15.4352	10.084
CIP113641.414	26.25892458	60.518811	34.57212104	6.185651124	17.61141741	79523	173917	16.5294	21.4121	29.9161
CIP113641.426	25.45461062	62.47713852	2.94759633	5.158404787	8.942130394	91535	140971	24.9063	26.9076	28.1485
CIP113641.427	34.36053629	72.35494633	1.9612727	5.042141896	8.312003372	38617	60142	13.2916	14.3187	15.5135
CIP113641.429	25.55029947	65.15849968	0.145003216	5.106533856	9.091770203	113315	178496	28.1124	31.779	20.6572
CIP113641.430	26.45416737	63.23634979	33.482814	6.230212956	20.19338768	90486	147379	24.2362	27.1628	35.4213
CIP113641.431	26.22100682	60.82366839	36.36878484	5.862012209	17.4487144	86731	143878	28.1359	30.6718	22.1878
CIP113641.432	27.1116994	60.87230648	27.3067406	6.21793824	16.35213925	50494	89964	13.6947	15.068	18.7321
CIP113641.434	28.54943499	66.86805521	0.332159279	5.292527966	8.14603406	57725	85485	18.6768	20.2447	20.2527
CIP113641.441	34.34868224	70.45548171	1.213292612	5.106465124	10.64566291	52067	102683	13.2186	15.1878	16.8049
CIP113641.443	26.76876287	62.67901638	41.94975914	6.927062142	19.23636607	61951	116826	18.6953	21.3608	23.4788
CIP440132	23.6313746	58.60352765	34.1903531	7.28697646	21.43519235	60767	108205	12.0172	14.8006	11.4795
CIP440166	31.1838072	65.58348182	1.168407672	4.56152439	7.500946222	16805	34671	4.2631	5.1761	51.6537
