## Supplementary material for "Sequencing depth and genotype quality: Accuracy and breeding operation considerations for genomic selection applications in autopolyploid crops": Online Resource 6

Taxa	LB2014_O	LB2016_Y	PVY_L	AYP_K	WMT_K	TTW16_L	TTW16_HLJ
CIP300046_22	0.017188171	0.087396803	0	0.961753037	0.939552985	0.501204317	0.867051751
CIP300048_12	0.671625872	0.639187877	0.315789474	0.727818628	0.676303354	0.365509639	0.631922402
CIP300054_29	0.426995051	0.65430936	0.2	0.5564959	0.493322032	0.438337774	0.660137924
CIP300055_32	NA	0.058177881	0	0.673198303	0.608278143	0.412659142	0.414317223
CIP300056_33	0.287759456	0.263906729	0	0.818621729	0.777750029	0.491652058	0.665202248
CIP300063_4	0.194204013	0.303181856	0	0.663962448	0.613171123	0.476179047	0.38015313
CIP300063_9	NA	0.75791416	0.8	0.605963101	0.585834672	NA	0.881521249
CIP300065_4	NA	0.228878438	0	0.819262019	0.773605927	0.434773217	0.673883947
CIP300066_11	0.272586956	0.538240519	0.05	0.608309465	0.565497216	NA	0.469140545
CIP300072_1	0.492762723	0.631857657	0.3	0.667999711	0.634170743	0.32443236	NA
CIP300093_14	0.682822451	0.681021484	0	0.695617012	0.622680497	0.41517611	0.610459313
CIP300099_22	0.077863047	0.049917334	0	1.157711196	1.110398971	0.454372894	0.64494495
CIP300101_11	0.207041119	0.363378121	0	0.578093873	0.530604031	0.465244334	0.430072899
CIP300135_14	NA	0.576186027	0.45	0.590675803	0.469741861	0.381226706	0.346149809
CIP300135_3	NA	0.673554906	0.631578947	0.483124186	0.42354198	0.403850456	0.42862595
CIP300137_31	NA	0.330724177	0.85	0.617216999	0.568218254	0.449990724	0.462629271
CIP301023_15	NA	NA	0	0.685326487	0.660294949	0.436418901	NA
CIP301024_14	NA	0.049313875	0.95	0.912625425	0.825359933	0.494896619	0.532806338
CIP301024_95	NA	0.035414592	0.928571429	0.687447886	0.615429501	0.508020339	0.359172357
CIP301026_23	NA	0.259039685	0	0.843222954	0.805673267	0.452500862	0.613112054
CIP301029_18	NA	0.024012067	0	0.65179845	0.576292104	0.44608769	0.595025181
CIP301037_85	NA	0.125551678	0.8	0.643877278	0.51452568	0.48225317	0.333850735
CIP301040_63	NA	0.196333949	0.764705882	0.496335168	0.435411083	0.468956881	0.384493979
CIP301041_26	NA	0.214171265	0	0.364404748	0.232331432	0.454540944	0.422114675
CIP301044_36	NA	0.243743582	0	0.523307439	0.393271802	0.397678804	0.51254904
CIP301045_74	NA	0.395802606	0	0.544753664	0.500766441	0.471185637	0.607324255
CIP301055_53	NA	0.440049976	0	0.817317497	0.791142914	0.505251188	0.548722786
CIP301056_54	NA	0.172847177	0	0.401690939	0.301902834	0.39977518	0.343255909
CIP302428_20	NA	0.673237941	0	0.27962073	0.21919275	0.441096477	NA
CIP302476_108	NA	0.620373149	0.1	0.659396115	0.607990423	0.490581557	0.449606722
CIP302476_19	NA	NA	NA	NA	NA	0.439694354	NA
CIP302498_70	NA	NA	0	NA	NA	0.473328909	NA
CIP302499_30	NA	0.675477165	0	0.526822885	0.462109002	0.53807276	0.816408506
CIP303381_106	NA	0.460273374	0	0.729645945	0.709854362	0.451381268	0.321551662
CIP303381_30	NA	0.067803095	0.1	0.813721541	0.745061088	0.390894087	0.493738692
CIP304330_34	NA	NA	NA	NA	NA	0.472605412	NA
CIP304345_102	NA	0.561626996	0	0.6170114	0.525417033	0.489493633	0.756360088
CIP304345_47	NA	NA	NA	NA	NA	0.458399797	NA
CIP304347_6	NA	0.136005487	0	0.904125405	0.86435618	NA	0.631198927
CIP304349_110	NA	0.691696569	NA	NA	NA	0.497615186	NA
CIP304349_4	NA	NA	NA	NA	NA	0.552099952	NA
CIP304349_8	NA	NA	0.4	0.532377626	0.451394451	0.484261711	0.722356767
CIP304350_100	NA	0.692018832	0	0.45359992	0.419913512	0.421783868	0.499526492
CIP304350_118	NA	0.703708808	NA	0.737166449	0.707899708	NA	0.64743692
CIP304350_18	NA	0.576801401	0	0.357553103	0.286633983	0.51277837	0.660137924
CIP304350_78	NA	0.64778757	0.055555556	0.5101979	0.485006836	0.428481195	0.751938852
CIP304350_95	NA	0.619212354	0	0.472235292	0.426281354	NA	0.582002632
CIP304351_109	NA	0.36196341	0	0.894652326	0.843249037	0.442937155	0.82870758
CIP304351_15	NA	0.300551477	NA	NA	NA	0.472898354	NA
CIP304351_31	NA	NA	0	0.851494441	0.7697609	0.461974176	0.532082863
CIP304351_9	NA	NA	NA	NA	NA	0.472795905	NA
CIP304366_46	NA	0.572791576	0	0.761195661	0.709370661	0.51429378	0.776617386
CIP304369_22	NA	0.637873853	0	0.709476961	0.677244587	0.596762552	0.485056993
CIP304371_20	NA	0.666236132	0.111111111	0.41201798	0.386460014	0.460302568	0.576938308
CIP304371_58	NA	0.392225795	0	0.592376188	0.538646661	0.536037279	0.732485416
CIP304371_67	NA	0.612757677	0	0.793017007	0.736080811	0.481566023	0.51833684
CIP304383_41	NA	0.707548082	0	0.844094995	0.812264752	0.601352447	0.823643255
CIP304383_80	NA	0.691481723	0.05	0.44799274	0.392166243	0.426345606	NA
CIP304387_17	NA	0.701869497	NA	0.790367157	0.730362327	NA	0.542131126
CIP304387_39	NA	0.531574897	0	0.57995125	0.55617649	0.448970495	0.592131281
CIP304387_92	NA	0.65294386	0	0.369189343	0.307040781	NA	0.625732672
CIP304394_56	NA	0.695301849	0.421052632	0.534534179	0.481960627	NA	0.417773826
CIP304399_15	NA	0.642609692	0.05	0.463352963	0.413886278	0.414616653	0.538594137
CIP304399_5	NA	0.633556558	0	0.473688433	0.411439867	0.429823521	0.42573205
CIP304405_42	NA	0.653003812	0	0.54044692	0.513133235	0.463306798	0.564639234
CIP304405_47	NA	0.325739266	0	1.044134334	0.993894566	0.47521579	0.653626649
CIP304406_31	NA	0.616204319	0	0.673036896	0.631652052	0.448360543	0.526295064
CIP309003_11	NA	NA	NA	NA	NA	0.509821702	NA
CIP309017_101	NA	NA	NA	NA	NA	0.458449891	NA
CIP309024_1	NA	NA	NA	NA	NA	0.532363109	NA
CIP309026_72	NA	NA	NA	NA	NA	0.48790946	NA
CIP309028_32	NA	NA	NA	NA	NA	0.511798599	NA
CIP309062_106	NA	NA	NA	NA	NA	0.538906896	NA
CIP309064_42	NA	NA	NA	NA	NA	0.511913418	NA
CIP309064_76	NA	NA	NA	NA	NA	0.458751554	NA
CIP309074_123	NA	NA	NA	NA	NA	0.438290733	NA
CIP309078_56	NA	NA	NA	NA	NA	0.464160475	NA
CIP309088_120	NA	NA	NA	NA	NA	0.475072884	NA
CIP309093_50	NA	NA	NA	NA	NA	0.507093272	NA
CIP309103_85	NA	NA	NA	NA	NA	0.527441251	NA
CIP309128_87	NA	NA	NA	NA	NA	0.451744089	NA
CIP309129_11	NA	NA	NA	NA	NA	0.520256789	NA
CIP309131_16	NA	NA	NA	NA	NA	0.52418497	NA
CIP309137_95	NA	NA	NA	NA	NA	NA	NA
CIP374080_5	0.281442766	0.09680023	0.611111111	0.779553345	0.734340478	NA	0.459735371
CIP377744_1	0.090297146	0.090397092	0.95	0.674119088	0.572088057	0.386718436	0.343255909
CIP379706_27	0.542082315	NA	0	0.625570895	0.581366003	0.451842011	0.669543098
CIP380011_12	0.129842761	0.285575234	0.05	0.83052103	0.791708212	NA	0.641327576
CIP380389_1	NA	NA	NA	NA	NA	0.435679326	NA
CIP380496_6	NA	0.509634324	0	0.367402554	0.303298028	NA	0.51544294
CIP381178_14	NA	0.228400133	0.1	0.716699235	0.689329137	NA	0.521954214
CIP381379_12	NA	0.134584039	0.7	1.287157879	1.25362481	0.526769876	0.401857378
CIP381381_13	0.044985183	0.221716062	NA	0.651397203	0.599416778	0.53679988	0.454671047
CIP381381_9	NA	0.273315634	0.5	0.546605728	0.496981327	NA	0.430796374
CIP381403_16	NA	0.179138783	0	0.600671888	0.559190955	NA	0.33312726
CIP384321_3	NA	0.021226727	0.45	1.084526765	0.992537542	NA	0.392452204
CIP384866_5	0.316992277	0.377884328	0.3	0.867435104	0.786516533	0.45970726	0.438031124
CIP385499_11	0.555103065	0.593024761	0.95	0.479390957	0.419862832	0.418471414	0.615282479
CIP385558_2	NA	NA	0	NA	NA	0.419851397	NA
CIP385561_124	0.000333951	NA	0	NA	NA	NA	NA
CIP387164_4	0.000639388	0.03116819	0	0.989446357	0.94018631	0.508681018	0.567533134
CIP387224_11	NA	NA	0.05	NA	NA	0.556153705	NA
CIP388611_22	0.554296765	0.309635457	0.176470588	0.857365225	0.797062407	NA	0.654671669
CIP388615_22	0.552238459	0.627418022	0	0.68708636	0.663583243	NA	0.648240781
CIP388676_1	0.203314628	0.616089895	0	0.843097472	0.822053609	NA	0.944463567
CIP388972_22	0.599991117	0.562479094	0	0.537039071	0.453412799	NA	NA
CIP389468_3	0.536103578	0.514547896	0	0.673667968	0.633624736	0.484690118	0.650009275
CIP389746_2	NA	0.139097818	0	1.004078767	0.981202894	0.548896878	0.859093527
CIP390478_9	0.415660241	0.628973214	0	0.724515783	0.672373284	0.484752076	0.6492858
CIP390637_1	0.50626546	0.579929659	0	0.538589036	0.506326315	NA	0.508569928
CIP390663_8	0.287098021	NA	0	NA	NA	0.509613926	NA
CIP391002_6	0.058537548	0.415364887	0.75	0.754060741	0.700158503	0.433959259	0.60225993
CIP391004_18	0.01267762	0.33453749	0.2	0.486071333	0.435945916	0.3853456	0.304188263
CIP391011_17	0.006456244	0.086875772	0.4	0.709546601	0.614579543	0.473129874	0.362789732
CIP391046_14	0.235175891	0.51333205	0	0.399802319	0.340889787	0.443877121	0.254991969
CIP391047_34	0.001420499	0.065483122	0.6	1.084656904	1.004865254	0.423691001	0.407082474
CIP391058_175	0.00532064	0.044343947	0.421052632	0.769010215	0.718176409	0.344123841	0.489397843
CIP391065_69	0.000155451	NA	0.4375	0.864846167	0.795990858	0.543406857	NA
CIP391065_81	0.016424718	0.054149058	0.5	0.741502855	0.697143852	0.439971954	0.324445561
CIP391180_6	0.492612302	0.633374006	0	0.665722893	0.604859427	0.440848012	0.676777847
CIP391207_2	0.545526957	0.60654136	0	0.589298383	0.565930101	0.425896676	0.761424412
CIP391382_18	0.475156706	0.591284586	0.05	0.759483229	0.714823453	0.479626985	0.704511052
CIP391533_1	0.009065906	0.31642742	0.05	0.830215953	0.786298708	NA	0.695588195
CIP391580_30	0.094371685	0.249852902	1	0.939889715	0.899857333	0.351072983	0.473481395
CIP391583_25	0.00499412	0.01848444	0.882352941	0.985570175	0.82812699	0.545680546	0.731038466
CIP391585_179	0.000662116	0.04203211	0.736842105	0.683235544	0.593384407	0.396259271	0.467693595
CIP391585_5	0.000179469	0.105767525	0.529411765	0.629531278	0.575913739	0.485010425	0.281760541
CIP391691_96	NA	0.41216295	1	0.486214335	0.410951489	NA	0.241487104
CIP391724_1	0.671161022	0.681367427	0.4	0.511027535	0.417335909	0.455053779	0.399686953
CIP391919_3	0.000504646	0.057378168	0.647058824	0.660142522	0.57803359	NA	0.313593437
CIP391930_1	0.275732968	0.38821329	0.85	0.553641286	0.497283101	NA	0.538594137
CIP391931_1	0.005449601	0.427996321	1	0.41016539	0.350014481	NA	0.396793053
CIP392025_7	NA	0.243824448	0	0.507223277	0.4307834	0.384878016	0.413432976
CIP392032_2	0.576267122	0.586856073	0.05	0.437598892	0.394270498	0.532277987	0.555957535
CIP392285_72	NA	0.091377233	0.05	0.7174806	0.656729252	NA	0.504590816
CIP392617_54	0.000386326	0.07365932	0.9	0.874034154	0.802105846	0.518112752	0.64494495
CIP392633_64	0.1015916	0.575372612	0.95	0.74705787	0.71291278	NA	0.519060314
CIP392634_49	0.001505137	0.020911088	0.85	0.557051613	0.522878495	0.400395407	0.561745335
CIP392634_52	-0.00065065	0.075582998	0.736842105	1.085918263	0.999994772	0.44904713	0.581279158
CIP392637_10	0.000576782	0.095843729	0.65	0.535501903	0.501297049	0.41148039	0.373641856
CIP392637_27	9.84E-05	NA	0.4	NA	NA	0.413375729	NA
CIP392639_34	0.13561357	NA	0.75	NA	NA	0.43612162	NA
CIP392650_12	0.004777253	NA	0.15	NA	NA	0.448799435	NA
CIP392657_171	0.028408495	0.062999631	0.95	0.992951498	0.966862419	0.496710817	0.527742013
CIP392657_8	0.009862548	NA	0.6	NA	NA	0.480855191	NA
CIP392739_4	0.5271792	NA	0.05	NA	NA	0.517545023	NA
CIP392740_4	0.582990697	0.690105567	0.05	0.352243089	0.329800404	0.41946037	0.449606722
CIP392745_7	0.477578571	0.547232279	0	0.892796238	0.876729189	0.447122451	0.700652519
CIP392759_1	0.246729369	0.443016676	0	0.686586828	0.65015058	0.490692913	0.495185642
CIP392780_1	0.584266128	NA	0.2	NA	NA	0.398221897	NA
CIP392781_1	0.022061917	0.043906871	0.05	0.931660017	0.879256142	NA	0.626134603
CIP392797_22	0.203902867	0.349822223	0.1	1.134497469	1.108555171	0.505471943	0.865604801
CIP392820_1	0.417689142	NA	0	NA	NA	0.39148758	0.715765106
CIP392821_1	0.008413493	0.064084758	0.105263158	1.114212246	1.074338941	NA	NA
CIP392822_3	0.379447387	0.601556725	0	0.676094391	0.627407494	0.46660407	0.68907692
CIP392973_48	0.410501455	0.503393412	0.1	0.429909176	0.37015901	0.435023062	0.387387879
CIP393073_179	0.013344568	0.082210313	1	1.407775529	1.379768076	0.504389657	0.722999856
CIP393073_197	0.063648707	0.196034317	0.80952381	0.890450743	0.83945668	0.468073089	0.628305027
CIP393075_54	0.046440373	0.142828114	0.210526316	0.669059611	0.60417196	0.424124411	0.37870618
CIP393077_159	0.046315503	NA	0.947368421	NA	NA	0.410108503	NA
CIP393077_54	0.049188609	NA	0.823529412	0.954432856	0.903092837	0.429497731	0.651456225
CIP393079_24	0.000282067	0.067150973	0	0.864066897	0.739090066	0.443158184	0.456117996
CIP393079_4	0.00020694	0.077765988	0.2	1.001013253	0.920288589	0.357771195	0.380876605
CIP393083_2	0.000529541	0.090125267	0.75	0.624015007	0.589297697	0.467812903	0.318657762
CIP393084_31	0.040770189	0.082145607	0	1.160915309	1.107608256	0.472577277	0.617452903
CIP393085_5	-1.43E-05	0.038656809	0	0.720769191	0.663297822	0.363555798	0.232564246
CIP393220_54	-0.000105717	0.046914748	0.75	1.023367123	0.951065232	0.472110085	0.38160008
CIP393227_66	0.000361826	0.040342803	0.55	1.074441066	0.990686306	0.423233475	0.474928344
CIP393228_67	-0.0007262	0.072859043	1	0.782543068	0.740179609	NA	0.425008575
CIP393242_50	0.038242204	0.611932654	0	0.553817049	0.473371004	0.396854853	0.29188919
CIP393248_55	0.004176747	0.028123284	0.625	0.849707533	0.794730996	0.488778267	0.618176378
CIP393280_57	0.004111074	0.062258558	0.666666667	0.599443816	0.490259893	0.462585418	0.607243869
CIP393280_64	0.071562097	0.125928799	1	0.670939799	0.624655459	0.428393694	0.341808959
CIP393280_82	0.0008401	NA	0.75	NA	NA	0.458102245	NA
CIP393284_39	0.002065985	0.024347342	0.05	0.508798315	0.4713614	0.396213601	0.430796374
CIP393339_242	0.001576049	0.054005252	0.55	0.496552884	0.435413951	0.399358637	NA
CIP393349_68	0.003992304	0.020151923	0.75	0.702425206	0.645411585	0.429379337	0.284654441
CIP393371_157	0.097681809	0.230744346	0	1.150974648	1.103422091	0.538955523	0.608771204
CIP393371_159	0.055876555	0.100931997	0	0.795505038	0.76139636	0.54315441	0.545105412
CIP393371_164	0.007644203	0.036191222	0.55	0.985110645	0.952486652	0.418324682	0.513272515
CIP393371_58	0.001868173	0.046423837	0.85	1.253799439	1.219300441	0.52643352	0.537870662
CIP393382_44	0.076362564	0.157887409	0.8	0.671242414	0.614502919	0.414643439	0.317210812
CIP393385_39	0.000451566	NA	0.5	0.668989105	0.570530421	0.455482203	0.482163094
CIP393385_47	0.004149997	0.097234596	0	0.86168351	0.822252437	0.453245609	0.60225993
CIP393399_7	NA	0.59715987	0.7	0.401475678	0.363084254	0.331030637	0.340362009
CIP393536_13	0.49170208	0.581333787	0.1	0.351412089	0.185505258	0.418939132	0.505727705
CIP393613_2	0.488436002	0.569729334	0	0.362379296	0.299917025	0.402653302	0.20362525
CIP393615_6	0.307949616	0.286679967	0	0.503737238	0.427702591	0.381635042	0.507484716
CIP393617_1	0.029891602	0.174799879	0	0.575437616	0.494497296	0.375550066	0.374124172
CIP393708_31	0.144971656	NA	0	NA	NA	0.497695053	NA
CIP394034_65	0.119299936	0.224990915	0.65	0.434190923	0.358242423	0.391150006	0.401857378
CIP394034_7	0.157960972	0.340932368	0	0.817899803	0.787297884	0.463091534	0.610218154
CIP394223_19	NA	0.323048995	0.05	0.858851054	0.828416634	0.496098318	0.579108733
CIP394223_9	NA	0.591756854	0	0.546380923	0.493990881	0.504181963	0.592854756
CIP394579_36	0.311093929	0.689163167	0.9	0.570693399	0.54559886	0.479677336	0.550169736
CIP394600_52	0.172660651	0.3366038	0	0.609550249	0.551132615	0.451691931	0.448883247
CIP394611_112	0.013545211	NA	0	NA	NA	0.488814467	NA
CIP394613_139	0.101729147	0.337099313	0	0.573544696	0.541374494	0.461368441	0.433690274
CIP394613_32	0.4389947	0.388594169	0	0.462247304	0.425712613	0.438572939	0.522677689
CIP394614_117	0.172348713	0.133254242	0	0.638524072	0.581444323	0.431846933	0.268014517
CIP394638_3	0.388107977	0.552991095	0	0.428348259	0.398670717	0.438750362	0.327339461
CIP394881_8	0.625680172	0.795129552	0.105263158	0.518608853	0.490932233	0.503219244	0.434413749
CIP394895_7	NA	0.139831376	NA	0.734657167	0.716478602	NA	0.33312726
CIP394898_13	NA	0.134065032	NA	0.609806119	0.498532155	NA	0.145747256
CIP394899_5	0.001530918	0.629798055	0	0.429105359	0.370446531	NA	0.477098769
CIP394900_1	NA	0.555067746	0	0.308203862	0.250464742	NA	0.273641545
CIP394901_2	NA	NA	0	NA	NA	NA	0.37725923
CIP394904_20	0.019124441	0.053319618	0	0.962821105	0.796658278	NA	NA
CIP394906_6	0.004160553	0.051396547	NA	1.288304392	1.191831	NA	0.563192285
CIP395011_2	0.009766832	0.071862848	0	0.977374377	0.933055611	0.348412421	0.306358688
CIP395015_6	0.006075781	0.081712091	0.95	0.946728286	0.839963056	0.459606587	0.371471431
CIP395017_14	0.008788959	0.08493311	0.95	0.784020926	0.715490866	0.451885744	0.303464789
CIP395017_227	0.388775689	0.479958127	0.55	0.500315037	0.37369124	0.472982988	0.534253288
CIP395017_229	NA	0.000945811	0.5	0.982364175	0.901180803	0.531252605	0.354831508
CIP395017_242	NA	-0.003281083	0.5	1.061519397	0.977059225	0.490635128	0.399686953
CIP395037_107	0.037723415	0.170310269	NA	0.70843986	0.628108231	0.441427379	0.385940929
CIP395077_12	0.002210239	0.060316788	0.55	0.714656336	0.591746451	0.449280073	0.548722786
CIP395084_9	0.12491002	0.274184105	0.368421053	0.590597972	0.527119656	0.369423532	0.372194906
CIP395096_2	0.025800856	0.18766427	0	0.838476549	0.765633521	0.417980019	0.317934287
CIP395109_29	-3.04E-06	0.032627029	0.2	1.050145069	0.996688741	0.522208793	0.491487881
CIP395109_34	-0.000105717	0.076112471	0.210526316	0.9685537	0.924736407	0.560080564	0.392452204
CIP395111_13	0.008548326	0.124265897	0.315789474	0.730409473	0.643055358	0.444492275	0.29478309
CIP395112_19	0.001916811	0.075226344	0.75	0.732620886	0.675902103	0.559110323	0.309252588
CIP395112_32	-7.67E-05	0.14616074	0.888888889	1.332724158	1.265124341	0.477402965	0.474204869
CIP395112_36	0.000626822	0.104567184	0.4	0.973767939	0.87218751	0.464215818	0.508931666
CIP395112_6	-9.63E-05	0.082794598	0.894736842	1.060182992	0.991321895	0.45517297	0.313593437
CIP395123_6	NA	0.08035649	0.842105263	0.971742367	0.891538646	0.457467429	0.357001933
CIP395169_17	0.00050727	0.049108787	1	0.881597205	0.748182678	0.374854954	0.312869962
CIP395186_6	0.627527709	0.636886991	0.157894737	0.559490263	0.543103155	NA	0.537147187
CIP395192_1	0.681563718	NA	0	NA	NA	0.52883879	NA
CIP395193_6	0.496496588	0.588965798	0	0.644533936	0.623915351	NA	0.472999078
CIP395194_9	0.113736333	NA	0.45	NA	NA	0.486989226	NA
CIP395195_7	0.455039208	0.213757637	0	0.777944224	0.750524915	0.591422168	0.745507964
CIP395196_4	0.2396174	0.072077476	0	0.695778252	0.645855397	NA	0.432806027
CIP395197_5	0.182309275	0.381470858	NA	0.861973472	0.819289131	0.422987532	NA
CIP395432_51	0.263040522	0.407873376	0	0.618499446	0.555245435	0.523663955	0.60081298
CIP395434_1	0.156478165	0.307958204	0.071428571	1.03109848	0.959054477	0.462593018	0.33891506
CIP395436_8	0.213191113	0.338153263	0	0.615596839	0.551246556	NA	0.566086184
CIP395438_1	0.39253546	0.37373239	0.05	0.521117376	0.45490684	NA	0.263673668
CIP395445_16	NA	NA	1	0.520559099	0.475170029	NA	0.411262552
CIP395446_1	0.433471455	0.435038362	0	0.371371168	0.326633577	NA	0.303464789
CIP395448_1	NA	0.473249105	0.05	0.593646844	0.579091191	NA	0.483610043
CIP396004_225	0.009628818	0.101417007	0.7	0.429119352	0.361263013	0.302255351	0.37581228
CIP396004_263	0.028987488	0.454825242	0.764705882	0.387815389	0.328758543	NA	0.409092127
CIP396004_337	0.046224116	0.270162422	NA	0.660023919	0.618548275	NA	0.495909117
CIP396008_104	0.065426413	0.372028319	0.25	0.59370958	0.565932697	NA	0.404027802
CIP396009_240	0.152123659	NA	0	NA	NA	0.408991862	NA
CIP396009_258	0.118886818	0.173614837	1	1.024787432	0.966597249	0.541759573	0.65073275
CIP396012_266	NA	0.028389847	0.95	0.67992557	0.579518663	0.337728653	0.399686953
CIP396018_241	0.05168983	NA	NA	NA	NA	0.382478607	NA
CIP396023_109	-2.54E-05	-0.000486389	0.882352941	1.005527872	0.897668126	0.449608736	0.457564946
CIP396026_101	0.069388685	0.118218877	0.8	0.776021426	0.743961152	0.475057628	0.24341637
CIP396026_103	0.000146362	0.074747801	0.7	0.746868107	0.672525828	0.419716438	0.546954292
CIP396027_205	0.0465172	NA	0.9	NA	NA	0.417993205	NA
CIP396031_108	0.056286132	0.362879745	0.578947368	0.641112578	0.581068909	0.39647456	0.549446261
CIP396031_119	0.035972386	0.207494028	0	0.555954726	0.491241354	0.554290265	0.565362709
CIP396033_102	0.013368823	0.171676368	0.35	0.574742454	0.539822869	0.379451744	0.56246881
CIP396034_103	0.023939127	0.164974337	0.2	0.629917749	0.579759357	0.500566413	0.526295064
CIP396034_268	0.028570889	0.409501955	0	0.605161148	0.553116352	0.36097654	0.231840772
CIP396036_201	0.069399379	0.398982869	1	0.735486497	0.69025778	0.444122728	0.4242851
CIP396037_215	0.034106201	0.194383915	0.235294118	0.690115403	0.622221922	0.454608391	0.396793053
CIP396038_101	NA	0.368964517	0.95	0.806352696	0.763429833	0.476325348	0.60515383
CIP396038_105	NA	0.095287293	0.3125	0.79048872	0.732974531	0.453598637	0.486503943
CIP396038_107	0.077896999	0.184334459	0.722222222	0.877229835	0.856354087	0.543830805	0.392452204
CIP396043_226	0.000576782	0.059363762	NA	0.594858368	0.483809837	0.29648712	0.358850813
CIP396046_105	0.000199774	0.037293358	0.555555556	0.861127341	0.683901348	0.433732089	0.324445561
CIP396063_1	NA	0.074749036	0.55	0.869496086	0.83240151	0.421907012	0.513272515
CIP396063_16	NA	0.421875003	0.25	0.670888861	0.601683614	0.392766937	0.700652519
CIP396180_22	NA	0.46503803	0.45	0.773680837	0.761541304	0.477992372	0.489397843
CIP396240_2	-0.000276716	0.051783517	0.684210526	1.04916178	1.009562083	NA	0.479992669
CIP396240_23	0.000707485	NA	0.733333333	NA	NA	0.416012624	NA
CIP396241_4	0.528345107	0.264502397	0	0.817098228	0.765662879	NA	0.754189663
CIP396244_12	0.01205681	0.08066755	0.75	0.829424352	0.765248005	0.465420478	0.506761241
CIP396268_1	NA	0.357492429	0.736842105	0.600507467	0.49656639	0.591546756	0.33891506
CIP396268_9	NA	0.204457151	0.117647059	0.622946261	0.570045641	0.477076778	0.485056993
CIP396269_14	NA	0.319975909	1	0.706684106	0.647546991	0.449482853	0.410539077
CIP396269_16	NA	0.200251067	0	0.808362638	0.756704362	0.440208603	0.448159772
CIP396272_12	NA	0.547195669	0	0.459153097	0.370666625	0.391262692	0.480716144
CIP396272_18	NA	0.361626477	0.210526316	0.606667953	0.534248844	0.421559658	0.341085484
CIP396272_2	NA	0.555735529	0	0.697560619	0.682276167	0.511736556	0.529912438
CIP396272_21	NA	0.329111912	0.1	0.520003618	0.472541185	0.407561051	0.435860699
CIP396272_37	NA	0.038300586	0	0.826523798	0.688169471	0.436629126	0.630555838
CIP396273_48	NA	0.147252124	0	0.710700881	0.626054496	0.524921157	0.29478309
CIP396285_1	NA	0.407823172	0	0.550708111	0.468335774	0.443713354	0.461182321
CIP396287_5	0.245915193	NA	0.45	NA	NA	0.581834268	NA
CIP396311_1	0.661761539	0.665128321	0.05	0.509559606	0.488389251	0.447862614	0.592854756
CIP397006_18	0.559434215	0.648750803	0	0.641963176	0.584959196	0.571400841	0.791810359
CIP397012_20	0.490227798	0.610969037	0	0.305727864	0.26070369	0.568211328	0.519060314
CIP397012_22	0.231425496	0.465707077	0	0.602701222	0.535061399	0.43684341	0.628305027
CIP397014_2	0.33110626	NA	0.15	NA	NA	0.539777195	NA
CIP397016_7	0.677742316	0.709285128	0	0.385581239	0.350893744	0.477799145	0.324083824
CIP397029_21	0.180524728	0.223879823	0	0.720109944	0.649605934	0.530887392	0.530877071
CIP397030_31	0.309482357	0.090086459	0.105263158	1.092606412	1.025279461	0.485381241	0.640604101
CIP397035_26	0.521897025	0.591215891	0.25	0.747402119	0.708208486	0.467962049	0.845347503
CIP397036_7	0.503012956	0.566818405	0	1.269972169	1.151160416	0.612231469	0.898884647
CIP397039_51	0.43652219	0.701375039	NA	0.491487051	0.458635121	NA	NA
CIP397039_53	NA	0.694099261	0	0.525493709	0.503251548	0.473710155	0.706440319
CIP397044_25	0.601442957	0.692052472	0	0.716181857	0.671344226	0.465053945	NA
CIP397054_3	NA	0.653726601	0	0.590389503	0.529110979	0.505925706	0.463352746
CIP397055_2	0.479829283	0.641118325	0	0.433978907	0.409712761	0.48214447	0.516166415
CIP397060_19	NA	0.574241156	0.05	0.491413115	0.457703741	0.416062592	0.461182321
CIP397065_2	0.366730635	0.54066405	0	0.61140003	0.580267837	0.538628302	0.302741314
CIP397065_28	0.351176813	NA	0	NA	NA	0.48203578	NA
CIP397067_2	0.479499515	0.699154449	0.55	0.515629409	0.44604787	0.429309768	0.309252588
CIP397069_11	0.477134498	NA	0	NA	NA	NA	NA
CIP397069_5	0.458894565	0.278203143	0	0.613412231	0.549643733	0.451744321	0.710057693
CIP397073_15	0.432358312	0.57185199	1	0.469404584	0.409065746	0.478585355	0.582726107
CIP397073_16	0.571217273	NA	0.05	NA	NA	0.44794907	NA
CIP397073_7	0.400332602	NA	0.05	NA	NA	0.491384325	NA
CIP397077_16	0.44463071	0.614045218	NA	0.430335378	0.398196153	NA	NA
CIP397078_12	0.336674547	0.555498928	0	0.596390248	0.488769915	0.41375245	0.397516528
CIP397079_26	0.409807497	0.261622435	0.461538462	0.896925588	0.861740522	0.498890664	0.69486472
CIP397079_6	0.352371922	0.578833844	0.3	0.770978297	0.716121686	0.531811302	0.503143866
CIP397098_12	0.242439661	0.534206122	NA	0.644876708	0.607190527	0.4123796	NA
CIP397099_4	0.375041212	NA	0	NA	NA	0.447456031	NA
CIP397099_6	0.315330062	0.544053116	1	0.490038006	0.447751878	0.454837719	0.280876294
CIP397100_9	0.653189901	0.667325462	0	0.481253836	0.443966438	0.561415384	NA
CIP397196_3	0.275882893	0.151078293	0	1.099994818	1.051498689	0.4321921	0.497356067
CIP397196_8	0.65313233	0.674054823	0	0.639056644	0.611473294	0.448448917	0.634816302
CIP397197_9	0.565423257	0.605489685	0	0.658658088	0.623412573	0.470156362	0.739880937
CIP398014_2	0.393983079	0.392061478	0	0.924169183	0.885023203	0.452816942	0.502420391
CIP398098_119	NA	0.029855095	0.9	0.932822612	0.864053321	NA	0.574767883
CIP398098_203	NA	0.042273308	0.333333333	0.937452789	0.833817021	NA	0.351214133
CIP398098_205	NA	0.059250258	0.55	0.785574793	0.752881155	NA	0.29478309
CIP398098_231	NA	0.042931768	0.368421053	1.082963063	1.009111329	NA	0.839559704
CIP398098_570	NA	0.045461471	0.9	1.052675446	0.99382869	NA	0.480716144
CIP398098_65	NA	0.280348449	0.388888889	0.799362315	0.758895742	NA	0.632465008
CIP398180_144	NA	0.098513741	0.25	1.114658982	1.082285768	NA	0.652260086
CIP398180_253	NA	0.184393264	0.65	1.205044985	1.165563749	NA	0.786504876
CIP398180_289	NA	0.066053339	0.75	1.163346125	1.134535291	NA	0.748401864
CIP398180_292	NA	NA	0.2	NA	NA	NA	NA
CIP398180_612	NA	0.027910079	0.45	0.937966634	0.861787107	NA	0.56102186
CIP398190_112	NA	0.127966296	1	0.923937167	0.875220406	NA	0.456841471
CIP398190_200	NA	0.029743767	0.705882353	0.962068706	0.893923092	NA	0.749125339
CIP398190_404	NA	0.05965239	0.55	1.060169464	1.002131887	NA	0.865283256
CIP398190_523	NA	0.139419476	0.411764706	1.034841381	0.977229023	NA	0.455314135
CIP398190_530	NA	0.075512104	0.95	0.882332101	0.818859739	NA	0.535700238
CIP398190_571	NA	0.084627545	0.666666667	0.998009573	0.955607149	NA	0.558851435
CIP398190_605	NA	NA	0.666666667	0.9230127	0.846071301	NA	0.536423713
CIP398190_615	NA	0.055637818	0.6	1.115609668	1.053198847	NA	0.678948272
CIP398190_735	NA	0.126313816	0.7	0.620565548	0.564911951	NA	0.353384558
CIP398192_213	NA	0.211127157	0.352941176	0.851832843	0.820560615	NA	0.55668101
CIP398192_41	NA	0.412129601	0.9	0.813731198	0.767214721	NA	0.678224797
CIP398192_553	NA	0.11188375	0.6	0.770190757	0.694487042	NA	0.377982705
CIP398192_592	NA	0.172993792	0.466666667	0.746841191	0.709999978	NA	0.448159772
CIP398193_158	NA	0.120414965	0.526315789	0.714597959	0.663486257	NA	0.375088806
CIP398193_553	NA	0.458113877	0.45	1.131892284	1.050354472	NA	0.745507964
CIP398193_650	NA	0.090235847	0.842105263	0.660365495	0.614447799	NA	0.42862595
CIP398201_510	NA	NA	0.176470588	NA	NA	NA	NA
CIP398203_509	NA	0.351359856	0.45	0.690744578	0.649404701	NA	0.324445561
CIP398208_219	NA	0.442022639	0.85	0.621500223	0.606908258	NA	0.492291742
CIP398208_29	NA	0.326777611	0.705882353	0.695596574	0.646087986	NA	0.659414449
CIP398208_33	NA	0.430746046	0.2	0.759155868	0.722445016	NA	0.571873984
CIP398208_505	NA	0.071967808	0.35	0.817973929	0.772053822	NA	0.724527192
CIP398208_58	NA	0.377792564	0.684210526	0.735489059	0.691662891	NA	0.611665104
CIP398208_620	NA	0.073791366	0.85	0.91016509	0.823751737	NA	NA
CIP398208_670	NA	0.236807323	0.210526316	1.032810419	0.996393878	NA	0.334935948
CIP398208_704	NA	0.088652507	0.35	0.998363568	0.956141553	NA	0.657244024
CIP399048_24	0.09450179	0.21298614	1	0.563016829	0.41418619	NA	0.454671047
CIP399053_15	NA	NA	NA	0.512002836	0.382666902	NA	NA
CIP399067_22	NA	0.0449634	0.571428571	0.376075061	0.318404124	NA	0.28899529
CIP399075_32	0.101679327	0.071672763	1	0.416462634	0.311191633	NA	0.315040387
CIP399075_7	0.053024551	NA	NA	NA	NA	NA	NA
CIP399078_11	NA	0.061884985	0.764705882	0.875164851	0.790225774	NA	0.346149809
CIP399079_22	0.075720199	0.087988434	0.8	0.603251469	0.483997643	NA	NA
CIP399083_4	0.051046612	0.242336507	NA	0.286505708	0.204511801	NA	0.231840772
CIP399085_17	0.095228886	0.086648221	0.941176471	0.406158599	0.329604146	NA	0.182805249
CIP399085_23	NA	0.08169981	NA	0.634061613	0.565788693	NA	0.192049651
CIP399085_30	NA	0.065284045	0.95	0.623077878	0.538914543	NA	0.249927645
CIP399101_1	0.260704514	NA	0	NA	NA	0.554488068	NA
CIP694474_16	NA	0.543347175	0.2	0.299652298	0.230393898	NA	0.582002632
CIP694474_33	NA	0.272155508	NA	0.533763274	0.507532822	NA	0.301294364
CIP720043	NA	NA	NA	NA	NA	0.458974808	NA
CIP720072	0.707310343	0.728876648	0.95	0.450353487	0.371248098	NA	0.067038665
CIP720088	0.055207129	NA	NA	NA	NA	NA	NA
CIP800048	0.552863335	0.647753605	0.1	0.513108187	0.484312202	0.419720185	0.596616688
CIP800174	NA	NA	0.842105263	NA	NA	NA	NA
CIP800258	NA	NA	0.117647059	NA	NA	NA	NA
CIP800827	0.684492449	0.733281053	0.823529412	0.43204763	0.401416099	NA	NA
CIP800923	0.561782959	0.682014884	0.368421053	0.667650845	0.637459465	NA	0.510061108
